# Infection characteristics among *Serratia marcescens* capsule lineages

**DOI:** 10.1101/2024.08.23.609398

**Authors:** Mark T. Anderson, Stephanie D. Himpsl, Leandra G. Kingsley, Sara N. Smith, Michael A. Bachman, Harry L. T. Mobley

## Abstract

*Serratia marcescens* is a healthcare-associated pathogen that can cause severe infections including bacteremia and pneumonia. The capsule polysaccharide of *S. marcescens* is a bacteremia fitness determinant and previous work defined capsule locus (KL) diversity within the species. Strains belonging to KL1 and KL2 capsule clades produce sialylated polysaccharides and represent the largest subpopulation of isolates from clinical origin. In this study, the contribution of these and other *S. marcescens* capsules to infection was determined in animal and cellular models. Using a murine model of primary bacteremia, clinical isolates of multiple KL types demonstrated capsule-dependent colonization of spleen, liver, and kidney following tail vein inoculation. Similar results were observed using a bacteremic pneumonia model, in that all tested strains of clinical origin demonstrated a requirement for capsule in both the primary lung infection site and for bloodstream dissemination to secondary organs. Finally, capsule from each KL clade was examined for the ability to resist internalization by bone marrow-derived macrophages. Only the sialylated KL1 and KL2 clade strains exhibited capsule-dependent inhibition of internalization, including KL2 capsule produced in a heterologous background. Together these findings indicate that lineage-specific resistance to macrophage phagocytosis may enhance survival and antibacterial defenses of clinically-adapted *S. marcescens*.

**IMPORTANCE:** Bacteremia occurs when the host immune system fails to contain bacterial bloodstream replication following an initial inoculation event from either an internal or external source. Capsule polysaccharides play a protective role for *Serratia marcescens* during bacteremia but there is abundant genetic diversity at the capsule-encoding locus within the species. This study compares the infection characteristics of *S. marcescens* isolates belonging to five capsule types and defines the contributions to infection fitness for each. By characterizing the differences in capsule dependence and infection potential between *S. marcescens* strains, efforts to combat these life-threatening infections can be focused toward identifying strategies that target the most critical genetic lineages of this important opportunistic pathogen.
