## Supplemental Table 1 for "Infection characteristics among *Serratia marcescens* capsule lineages"

### Sheet: Table S1
Table S1. Oligonucleotide primers used in this study.
Primer Number	Internal designation	Description	Sequence (5′-3′)
SM_P1	ΔCPSv::ATCCF	ATCC 13880 ΔCPSv::nptII recombineering fragment	taaatcgtcatctatagattagttatcttgtaaataatattaaatacgcgTGTAGGCTGGAGCTGCTTCG
SM_P2	ΔCPSv::ATCCR	ATCC 13880 ΔCPSv::nptII recombineering fragment	taataccccctattgatcacaacattgaaaatgactttttctacattcaaCATATGAATATCCTCCTTAGT
SM_P3	ΔCPSv::UMH7F	UMH7 ΔCPSv::nptII recombineering fragment	agctttattttcttggtcaatgtagctgcctttaatatctgaaacatggTGTAGGCTGGAGCTGCTTCG
SM_P4	ΔCPSv::UMH7R	UMH7 ΔCPSv::nptII recombineering fragment	aatcaataaacttcatacaatccctaatcaaagagcatgaataatcaagaCATATGAATATCCTCCTTAGT
SM_P5	ATCC13880_dCPSv::kan_confirm_F	ATCC 13880 ΔCPSv::nptII confirmation	ccgctctcatgattgctcgc
SM_P6	ATCC13880_dCPSv::kan_confirm_R	ATCC 13880 ΔCPSv::nptII confirmation	ttaccaagatatatatgcgc
SM_P7	UMH7_dCPSv::kan_confirm_F	UMH7 ΔCPSv::nptII confirmation	aaggctgcatcttgaatggc
SM_P8	UMH7_dCPSv::kan_confirm_R	UMH7 ΔCPSv::nptII confirmation	aataaacatgcgaatgcacg
SM_P9	pTOX11 UMH11 dCPSv::km P20	nptII fragment for UMH11 pTOX11 allelic exchange vector	ggcataatgtgacgttcatgTGTAGGCTGGAGCTGCTTCG
SM_P10	pTOX11 UMH11 dCPSv::km P21	nptII fragment for UMH11 pTOX11 allelic exchange vector	gaatttcaagctcactctatcCATATGAATATCCTCCTTAGT
SM_P11	pTOX11_UMH11 dCPSv::km P14	790-bp wzc-containing fragment for UMH11 pTOX11 allelic exchange vector	caggacacttggtatacgggaatcagcaaataatgcag
SM_P12	pTOX11_UMH11 dCPSv::km P15	790-bp wzc-containing fragment for UMH11 pTOX11 allelic exchange vector	CGAAGCAGCTCCAGCCTACAcatgaacgtcacattatgcc
SM_P13	pTOX11 UMH11 dCPSv::km P16	789-bp fragment for UMH11 pTOX11 allelic exchange vector	ACTAAGGAGGATATTCATATGgatagagtgagcttgaaattc
SM_P14	pTOX11 UMH11 dCPSv::k P17	789-bp fragment for UMH11 pTOX11 allelic exchange vector	gcatgagcttcgagctaatcccacttgataactgtgagtc
SM_P15	pTOX11 UMH11 dCPSv::km P13	amplication of pTOX11 backbone for UMH11 allelic exchange vector	ctgcattatttgctgattcccgtataccaagtgtcctg
SM_P16	pTOX11 UMH11 dCPSv::km P22	amplication of pTOX11 backbone for UMH11 allelic exchange vector	gactcacagttatcaagtgggattagctcgaagctcatgc
SM_P17	gn773 dneuB::km P9	nptII fragment for gn773 pTOX11 allelic exchange vector	ggagtgggagataatttatgattgaacaagatggattg
SM_P18	gn773 dneuB::km P10	nptII fragment for gn773 pTOX11 allelic exchange vector	ggctttactcatttacagatatcagaagaactcgtcaagaag
SM_P19	gn773 dneuB::km P1	693-bp neuA- containing fragment for gn773 pTOX11 allelic exchange vector	caggacacttggtatacgagtaatcttgcaattattcc
SM_P20	gn773 dneuB::km P2	693-bp neuA- containing fragment for gn773 pTOX11 allelic exchange vector	caatccatcttgttcaatcataaattatctcccactcc
SM_P21	gn773 dneuB::km P3	730-bp AWY15_RS09495-containing fragment for gn773 pTOX11 allelic exchange vector	cttcttgacgagttcttctgatatctgtaaatgagtaaagcc
SM_P22	gn773 dneuB::km P4	730-bp AWY15_RS09495-containing fragment for gn773 pTOX11 allelic exchange vector	agcttcgagctaatctcatgtaatgcgctatgaag
SM_P23	gn773 dneuB::km P7	amplification of pTOX11 backbone for gn773 allelic exchange vector	ggaataattgcaagattactcgtataccaagtgtcctg
SM_P24	gn773 dneuB::km P8	amplification of pTOX11 backbone for gn773 allelic exchange vector	cttcatagcgcattacatgagattagctcgaagctcatgc
SM_P25	pTOX5_dKL1_P1C	503-bp galU-proximal fragment for UMH9 pTOX11 allelic exchange vector	caggacacttggtatacgACGCCCAATTTCACCTGTAAG
SM_P26	pTOX5_dKL1_P2C	503-bp galU-proximal fragment for UMH9 pTOX11 allelic exchange vector	TTATAGGCGGCAAATGCAGGTGACGTATCCACCACGTCAT
SM_P27	pTOX5_dKL1_P3C	490-bp UMH9 BVG96_RS04590-proximal fragment for UMH9 pTOX11 allelic exchange vector	ATGACGTGGTGGATACGTCACCTGCATTTGCCGCCTATAA
SM_P28	pTOX_dKL1_P4C	490-bp UMH9 BVG96_RS04590-proximal fragment for UMH9 pTOX11 allelic exchange vector	gcatgagcttcgagctaatcAGCCTCAAGGACTCGATTGT
SM_P29	pTOX10GA2B	amplification of pTOX11 backbone for UMH9 allelic exchange vector	cgtataccaagtgtcctg
SM_P30	pTOX10GA1B	amplification of pTOX11 backbone for UMH9 allelic exchange vector	gattagctcgaagctcatgc
SM_P31	pTOX10-kmINV2	amplification of UMH9 ∆KL1 mutant allele in pTOX11 allelic exchange vector	agatccttggcggcaagaaaac
SM_P32	pTOXmcsR	amplification of UMH9 ∆KL1 mutant allele in pTOX11 allelic exchange vector	gcgacggtttcttacagtga
SM_P33	pTOX11_UMH11dCPSv::km P19	amplification and sequencing of UMH11 ΔCPSv::nptII allele	tgcagatttagctatcgaggc
SM_P34	pTOX11_UMH11dCPSv::km P18	amplification and sequencing of UMH11 ΔCPSv::nptII allele	ccccgtagttattcagtagc
SM_P35	gn773 dneuB::km P5	amplification and sequencing of gn773 ΔneuB::nptII allele	ggctactacgcttacgagtataag
SM_P36	gn773 dneuB::km P6	amplification and sequencing of gn773 ΔneuB::nptII allele	tcgttcgctttaagcttgcg
SM_P37	pTOX4_dKL1_P5	amplification and sequencing of UMH9 ΔKL1 allele	caaattgttggatcagcgatc
SM_P38	pTOX4_dKL1_P6	amplification and sequencing of UMH9 ΔKL1 allele	cttcgacatcaacttcgatg
SM_P39	pGNS-BAC1-KL1-FP1	11,531 bp UMH9 KL1 fragment 1 for assembly in pGNS-BAC1	aacttgtccacgtggaattctaACGCCCAATTTCACCTGTAA
SM_P40	pGNS-BAC1-KL1-RP1	11,531 bp UMH9 KL1 fragment 1 for assembly in pGNS-BAC1	GAGATTAAAAGCCTGAAGCGG
SM_P41	pGNS-BAC1-KL1-FP2	11,531 bp UMH9 KL1 fragment 2 for assembly in pGNS-BAC1	CCGCTTCAGGCTTTTAATCTC
SM_P42	pGNS-BAC1-KL1-RP2	11,531 bp UMH9 KL1 fragment 2 for assembly in pGNS-BAC1	gctgcaggcatgcgatatcaCTACCAGGGCGAGGCAATC
SM_P43	pGNS-BAC1-KL2-FP1	common primer for KL2, KL3, KL4, KL5 fragment 1 assembly in pGNS-BAC1	aacttgtccacgtggaattctaACGCCCAATTTCACCTGTAAG
SM_P44	pGNS-BAC1-KL2-RP1	10,316 bp gn773 KL2 fragment 1 for assembly in pGNS-BAC1	CTTATAACGCTTACGCAACG
SM_P45	pGNS-BAC1-KL2-FP2	10,278 bp gn773 KL2 fragment 2 for assembly in pGNS-BAC1	CGTTGCGTAAGCGTTATAAG
SM_P46	pGNS-BAC1-KL2-RP2	10,278 bp gn773 KL2 fragment 2 for assembly in pGNS-BAC1	gctgcaggcatgcgatatcaTTACTCGTCTATTTTACCAAAAC
SM_P47	pGNS-BAC1-KL3-RP1	8,336 bp UMH7 KL3 fragment 1 for assembly in pGNS-BAC1	TGCATAGTGACTTTAACTTG
SM_P48	pGNS-BAC1-KL3-FP2	8,449 bp UMH7 KL3 fragment 2 for assembly in pGNS-BAC1	CAAGTTAAAGTCACTATGCA
SM_P49	pGNS-BAC1-KL3-RP2	8,449 bp UMH7 KL3 fragment 2 for assembly in pGNS-BAC1	gctgcaggcatgcgatatcaCTAATCAATAAACTTCATACAATC
SM_P50	pGNS-BAC1-KL4-RP1	9,208 bp UMH11 KL4 fragment 1 for assembly in pGNS-BAC1	GCTATCATATTTACTCGCTGG
SM_P51	pGNS-BAC1-KL4-FP2	9,202 bp UMH11 KL4 fragment 2 for assembly in pGNS-BAC1	CCAGCGAGTAAATATGATAGC
SM_P52	pGNS-BAC1-KL4-RP2	9,202 bp UMH11 KL4 fragment 2 for assembly in pGNS-BAC1	gctgcaggcatgcgatatcaTCTCATTGAAATCACGTAGACAAG
SM_P53	pGNS-BAC1-KL5-RP1	7,657 bp ATCC 13880 KL5 fragment 1 for assembly in pGNS-BAC1	CAAACTCGCAGTAGTCATC
SM_P54	pGNS-BAC1-KL5-FP2	7,770 bp ATCC 13880 KL5 fragment 2 for assembly in pGNS-BAC1	GATGACTACTGCGAGTTTG
SM_P55	pGNS-BAC1-KL5-RP2	7,770 bp ATCC 13880 KL5 fragment 2 for assembly in pGNS-BAC1	gctgcaggcatgcgatatcaCTAATACCCCCTATTGATCAC
SM_P56	Cat 5'	pGNS-BAC1 confirmation	TCTTGCCCGCCTGATGAATGCTC
SM_P57	Cat 3'	pGNS-BAC1 confirmation	CACAAACGGCATGATGAACCTGAA
SM_P58	F_delta NeuAB_ confirm	pGNS-BAC1 UMH9 KL1 fragment 1 confirmation	catcgatcgagaatctcagc
SM_P59	R_delta_NeuAB_ confirm	pGNS-BAC1 UMH9 KL1 fragment 1 confirmation	aataactgccatgatgtggc
SM_P60	UMH9 CPSv_SPF 9	pGNS-BAC1 UMH9 KL1 fragment 2 confirmation	TGGTCTTCTGTTACGCACTA
SM_P61	UMH9 CPSv_ SPR 10	pGNS-BAC1 UMH9 KL1 fragment 2 confirmation	AGAGTAACTTTGCGGATAGC
SM_P62	gn773 SPF4	pGNS-BAC1 gn773 KL2 confirmation	CGGTAAAGGCGATGTGAAC
SM_P63	gn773 SPR14	pGNS-BAC1 gn773 KL2 confirmation	TAACCAGAGCTGTGTAACCA
SM_P64	pGNS-BAC_KL3-SF3	pGNS-BAC1 UMH7 KL3 confirmation	GTATCACGACGAAAACGATG
SM_P65	pGNS-BAC_KL3-SR3	pGNS-BAC1 UMH7 KL3 confirmation	AACACCTAATGTCAGCACCC
SM_P66	UMH11 SPF3	pGNS-BAC1 UMH11 KL4 confirmation	AAATAGCGCGGAAGTTGGTA
SM_P67	UMH11 SPR11	pGNS-BAC1 UMH11 KL4 confirmation	GCGCCACCTGCTATCTCG
SM_P68	ATCC SPF1	pGNS-BAC1 ATCC 13880 KL5 confirmation	TAAATGTCAATGCACTATCTG
SM_P69	ATCC SPR9	pGNS-BAC1 ATCC 13880 KL5 confirmation	GGAAATTATCGCCAACAGA
SM_P70	pKD4nptFOR	nptII fragment for KL5 19F pTOX11 allelic exchange vector	gtgtaggctggagctgcttc
SM_P71	19F_dCPSv::km_P2	nptII fragment for KL5 19F pTOX11 allelic exchange vector	ctaataccccctattgatcacaacattgaaaatgactttttcCATATGAATATCCTCCTTAGT
SM_P72	pTOX11_19FdCPSv-P1	772-bp fragment for KL5 19F pTOX11 allelic exchange vector	caggacacttggtatacgCGCCGGAAACCAAGTTGGAATC
SM_P73	pTOX11_19FdCPSv-P2	772-bp fragment for KL5 19F pTOX11 allelic exchange vector	gaagcagctccagcctacacCATCAAATTATCATCACTTTC
SM_P74	pTOX11_19FdCPSv-P3	502 bp fragment for KL5 19F pTOX11 allelic exchange vector	actaaggaggatattcatatgGAAAAAGTCATTTTCAATG
SM_P75	pTOX11_19FdCPSv-P4	502 bp fragment for KL5 19F pTOX11 allelic exchange vector	gcatgagcttcgagctaatcTTTCATATTTTTGATATC
SM_P76	19F-dCPSv::km_P3	amplification and sequencing of 19F ΔCPSv::nptII allele	cgccattaacagtactttgg
SM_P77	19F-dCPSv::km_P4	amplification and sequencing of 19F ΔCPSv::nptII allele	gtgcatccctaaatatgctc
SM_P78	pBAC-19F_P1	9,099 bp 19F KL5 fragment 1 for assembly in pGNS-BAC1	acttgtccacgtggaattctaTCAGCGATCCATTCCATACGC
SM_P79	pBAC-19F_P2	6,279 bp 19F KL5 fragment 2 for assembly in pGNS-BAC1	CGTTCAACACAATTTGGTGAC
SM_P80	pBAC-19F_P3	9,099 bp 19F KL5 fragment 1 for assembly in pGNS-BAC1	GTCACCAAATTGTGTTGAACG
SM_P81	pBAC-19F_P4	6,279 bp 19F KL5 fragment 2 for assembly in pGNS-BAC1	gctgcaggcatgcgatatcaCTAATACCCCCTATTGATCAC
SM_P82	pBAC-19F_P5	pGNS-BAC1 19F KL5 confirmation	CATGACTATGTATGGGAACG
SM_P83	pBAC-19F_P6	pGNS-BAC1 19F KL5 confirmation	GAACCTACCATTTATGTAAAGC
